# Whole-genome and RNA sequencing reveal variation and transcriptomic coordination in the developing human prefrontal cortex

**DOI:** 10.1101/585430

**Authors:** Donna M. Werling, Sirisha Pochareddy, Jinmyung Choi, Joon-Yong An, Brooke Sheppard, Minshi Peng, Zhen Li, Claudia Dastmalchi, Gabriel Santpere, Andre M. M. Sousa, Andrew T. N. Tebbenkamp, Navjot Kaur, Forrest O. Gulden, Michael S. Breen, Lindsay Liang, Michael C. Gilson, Xuefang Zhao, Shan Dong, Lambertus Klei, A. Ercument Cicek, Joseph D. Buxbaum, Homa Adle-Biassette, Jean-Leon Thomas, Kimberly A. Aldinger, Diana R. O’Day, Ian A. Glass, Noah A. Zaitlen, Michael E. Talkowski, Kathryn Roeder, Matthew W. State, Bernie Devlin, Stephan J. Sanders, Nenad Sestan

## Abstract

Variation in gene expression underlies neurotypical development, while genomic variants contribute to neuropsychiatric disorders. BrainVar is a unique resource of paired whole-genome sequencing and bulk-tissue RNA-sequencing from the human dorsolateral prefrontal cortex of 176 neurotypical individuals across prenatal and postnatal development, providing the opportunity to assay genomic and transcriptomic variation in tandem. Leveraging this resource, we identified rare premature stop codons with commensurate reduced and allele-specific expression of corresponding genes, and common variants that alter gene expression (expression quantitative trait loci, eQTLs). Categorizing eQTLs by prenatal and postnatal effect, genes affected by temporally-specific eQTLs, compared to constitutive eQTLs, are enriched for haploinsufficiency, protein-protein interactions, and neuropsychiatric disorder risk loci. Expression levels of over 12,000 genes rise or fall in a concerted late-fetal transition, with the transitional genes enriched for cell type specific genes and neuropsychiatric disorder loci, underscoring the importance of cataloguing developmental trajectories in understanding cortical physiology and pathology.

**Highlights:**

- Whole-genome and RNA-sequencing across human prefrontal cortex development in BrainVar
- Gene-specific developmental trajectories characterize the late-fetal transition
- Identification of constitutive, prenatal-specific, postnatal-specific, and rare eQTLs
- Integrated analysis reveals genetic and developmental influences on CNS traits and disorders
