## Supplementary material for "Whole-genome and RNA sequencing reveal variation and transcriptomic coordination in the developing human prefrontal cortex": Table S6 Disorders

### Sheet: ColumnKey
Column	Description
Disorder Genes	Name of a disorder geneset
Geneset	Name of a geneset for enrichment test
Disorder Genes Size	Number of genes in a single disorder geneset
Geneset Size	Number of genes in a single geneset
Disorder Genes Background Size	Total number of genes in all disorder genesets
Geneset Background Gene Size	Total number of genes in all genesets
Overlap	Number of genes overlapped between disorder genes and geneset
OR	Odd ratio from fisher exact test
p-value	p-value from fisher exact test
adjusted p-value	p-value after bonferroni correction

### Sheet: Fig6B Transitional Group
Disorder Genes	Geneset	Disorder Genes Size	Geneset Size	Disorder Genes Background Size	Geneset Background Gene Size	Overlap	OR	p-value	adjusted p-value
DDD	Falling	92	3762	16273	16273	44	3.07353	2.84276e-07	8.52828e-06
ASD	Falling	96	3762	16273	16273	42	2.60523	7.83665e-06	0.0002351
EP	Falling	33	3762	16273	16273	8	1.06471	0.837741	1
ADHD	Falling	11	5143	23737	23737	4	2.0683	0.267755	1
EA	Falling	963	5143	23737	23737	257	1.33374	0.000169797	0.00509391
SCZ	Falling	260	5143	23737	23737	67	1.25939	0.111695	1
MDD	Falling	31	5143	23737	23737	11	1.9921	0.0781138	1
MS	Falling	81	5143	23737	23737	14	0.755366	0.417301	1
PD	Falling	38	5143	23737	23737	5	0.54778	0.240927	1
AD	Falling	40	5143	23737	23737	5	0.516425	0.182484	1
DDD	Non-transitional	92	7415	16273	16273	32	0.63779	0.045582	1
ASD	Non-transitional	96	7415	16273	16273	30	0.543063	0.00531212	0.159363
EP	Non-transitional	33	7415	16273	16273	12	0.684509	0.381961	1
ADHD	Non-transitional	11	11705	23737	23737	7	1.80752	0.380461	1
EA	Non-transitional	963	11705	23737	23737	452	0.906057	0.139096	1
SCZ	Non-transitional	260	11705	23737	23737	123	0.926357	0.574694	1
MDD	Non-transitional	31	11705	23737	23737	14	0.850224	0.721005	1
MS	Non-transitional	81	11705	23737	23737	36	0.82557	0.436326	1
PD	Non-transitional	38	11705	23737	23737	15	0.673045	0.257828	1
AD	Non-transitional	40	11705	23737	23737	16	0.688003	0.270257	1
DDD	Rising	92	5122	16273	16273	16	0.457308	0.00319056	0.0957168
ASD	Rising	96	5122	16273	16273	24	0.725433	0.186933	1
EP	Rising	33	5122	16273	16273	13	1.41817	0.34939	1
ADHD	Rising	11	6934	23737	23737	0	0	0.0409252	1
EA	Rising	963	6934	23737	23737	256	0.873689	0.0704655	1
SCZ	Rising	260	6934	23737	23737	70	0.892618	0.450854	1
MDD	Rising	31	6934	23737	23737	6	0.581827	0.322181	1
MS	Rising	81	6934	23737	23737	31	1.5062	0.0857352	1
PD	Rising	38	6934	23737	23737	18	2.18622	0.0191533	0.5746
AD	Rising	40	6934	23737	23737	19	2.19797	0.0143397	0.43019

### Sheet: Fig6C WGCNA Modules
Disorder genes	Geneset name	Disorder genes_size	Geneset Size	Disorder Genes Background Size	Geneset Background Gene Size	Overlap	OR	p-value	adjusted p-value
AD	M1 Black	40	913	23737	23737	0	0	0.406413	1
ADHD	M1 Black	11	913	23737	23737	1	2.5013	0.350491	1
ASD	M1 Black	96	691	16273	16273	2	0.478291	0.443152	1
DDD	M1 Black	92	691	16273	16273	4	1.02515	0.797472	1
EA	M1 Black	963	913	23737	23737	28	0.740672	0.144925	1
EPDD	M1 Black	33	691	16273	16273	1	0.704266	1	1
MDD	M1 Black	31	913	23737	23737	0	0	0.632197	1
MS	M1 Black	81	913	23737	23737	1	0.311742	0.377519	1
PD	M1 Black	38	913	23737	23737	1	0.675297	1	1
SCZ	M1 Black	260	913	23737	23737	5	0.487378	0.140688	1
AD	M10 Dark-green	40	241	23737	23737	0	0	1	1
ADHD	M10 Dark-green	11	241	23737	23737	0	0	1	1
ASD	M10 Dark-green	96	145	16273	16273	5	6.29196	0.00167256	0.317786
DDD	M10 Dark-green	92	145	16273	16273	2	2.49208	0.197838	1
EA	M10 Dark-green	963	241	23737	23737	17	1.80897	0.0302844	1
EPDD	M10 Dark-green	33	145	16273	16273	1	3.49245	0.255956	1
MDD	M10 Dark-green	31	241	23737	23737	2	6.76997	0.0393548	1
MS	M10 Dark-green	81	241	23737	23737	1	1.21957	0.563075	1
PD	M10 Dark-green	38	241	23737	23737	0	0	1	1
SCZ	M10 Dark-green	260	241	23737	23737	3	1.13979	0.749715	1
AD	M11 Magenta	40	468	23737	23737	1	1.27545	0.549403	1
ADHD	M11 Magenta	11	468	23737	23737	0	0	1	1
ASD	M11 Magenta	96	327	16273	16273	7	3.89685	0.00321105	0.6101
DDD	M11 Magenta	92	327	16273	16273	6	3.44657	0.0105724	1
EA	M11 Magenta	963	468	23737	23737	29	1.57964	0.0238008	1
EPDD	M11 Magenta	33	327	16273	16273	4	6.79484	0.00413626	0.785889
MDD	M11 Magenta	31	468	23737	23737	1	1.65869	0.460816	1
MS	M11 Magenta	81	468	23737	23737	4	2.59621	0.0761407	1
PD	M11 Magenta	38	468	23737	23737	0	0	1	1
SCZ	M11 Magenta	260	468	23737	23737	13	2.66275	0.00208555	0.396254
AD	M12 Cyan	40	378	23737	23737	0	0	1	1
ADHD	M12 Cyan	11	378	23737	23737	0	0	1	1
ASD	M12 Cyan	96	241	16273	16273	1	0.699004	1	1
DDD	M12 Cyan	92	241	16273	16273	0	0	0.648884	1
EA	M12 Cyan	963	378	23737	23737	26	1.76747	0.00824544	1
EPDD	M12 Cyan	33	241	16273	16273	0	0	1	1
MDD	M12 Cyan	31	378	23737	23737	2	4.2787	0.0869431	1
MS	M12 Cyan	81	378	23737	23737	4	3.2335	0.0404564	1
PD	M12 Cyan	38	378	23737	23737	0	0	1	1
SCZ	M12 Cyan	260	378	23737	23737	9	2.24527	0.0240917	1
AD	M13 Green	40	574	23737	23737	0	0	1	1
ADHD	M13 Green	11	574	23737	23737	0	0	1	1
ASD	M13 Green	96	515	16273	16273	1	0.32078	0.375926	1
DDD	M13 Green	92	515	16273	16273	2	0.67872	1	1
EA	M13 Green	963	574	23737	23737	20	0.850655	0.591388	1
EPDD	M13 Green	33	515	16273	16273	0	0	0.626452	1
MDD	M13 Green	31	574	23737	23737	3	4.34044	0.038307	1
MS	M13 Green	81	574	23737	23737	1	0.503565	1	1
PD	M13 Green	38	574	23737	23737	1	1.09079	0.605813	1
SCZ	M13 Green	260	574	23737	23737	7	1.11794	0.684061	1
AD	M14 Purple	40	463	23737	23737	1	1.28953	0.545511	1
ADHD	M14 Purple	11	463	23737	23737	0	0	1	1
ASD	M14 Purple	96	426	16273	16273	2	0.790505	1	1
DDD	M14 Purple	92	426	16273	16273	2	0.825847	1	1
EA	M14 Purple	963	463	23737	23737	18	0.955764	1	1
EPDD	M14 Purple	33	426	16273	16273	0	0	1	1
MDD	M14 Purple	31	463	23737	23737	1	1.677	0.45721	1
MS	M14 Purple	81	463	23737	23737	1	0.627553	1	1
PD	M14 Purple	38	463	23737	23737	0	0	1	1
SCZ	M14 Purple	260	463	23737	23737	5	0.985487	1	1
AD	M15 Dark-ed	40	253	23737	23737	2	4.91533	0.0677505	1
ADHD	M15 Dark-ed	11	253	23737	23737	0	0	1	1
ASD	M15 Dark-ed	96	248	16273	16273	1	0.678897	1	1
DDD	M15 Dark-ed	92	248	16273	16273	0	0	0.407933	1
EA	M15 Dark-ed	963	253	23737	23737	16	1.60658	0.0758234	1
EPDD	M15 Dark-ed	33	248	16273	16273	0	0	1	1
MDD	M15 Dark-ed	31	253	23737	23737	0	0	1	1
MS	M15 Dark-ed	81	253	23737	23737	1	1.1609	0.580815	1
PD	M15 Dark-ed	38	253	23737	23737	1	2.51437	0.334699	1
SCZ	M15 Dark-ed	260	253	23737	23737	4	1.45752	0.36181	1
AD	M16 Blue	40	693	23737	23737	0	0	0.632021	1
ADHD	M16 Blue	11	693	23737	23737	0	0	1	1
ASD	M16 Blue	96	580	16273	16273	4	1.1776	0.587034	1
DDD	M16 Blue	92	580	16273	16273	2	0.599896	0.774517	1
EA	M16 Blue	963	693	23737	23737	21	0.733212	0.202644	1
EPDD	M16 Blue	33	580	16273	16273	2	1.7481	0.329936	1
MDD	M16 Blue	31	693	23737	23737	1	1.10857	0.601125	1
MS	M16 Blue	81	693	23737	23737	1	0.414823	0.733818	1
PD	M16 Blue	38	693	23737	23737	2	1.84983	0.305011	1
SCZ	M16 Blue	260	693	23737	23737	6	0.783625	0.710858	1
AD	M17 light-cyan	40	573	23737	23737	2	2.13153	0.251389	1
ADHD	M17 light-cyan	11	573	23737	23737	0	0	1	1
ASD	M17 light-cyan	96	536	16273	16273	1	0.307775	0.380245	1
DDD	M17 light-cyan	92	536	16273	16273	0	0	0.0775781	1
EA	M17 light-cyan	963	573	23737	23737	14	0.586266	0.0525282	1
EPDD	M17 light-cyan	33	536	16273	16273	0	0	0.627477	1
MDD	M17 light-cyan	31	573	23737	23737	1	1.34811	0.531393	1
MS	M17 light-cyan	81	573	23737	23737	8	4.4781	0.000752569	0.142988
PD	M17 light-cyan	38	573	23737	23737	1	1.09274	0.605165	1
SCZ	M17 light-cyan	260	573	23737	23737	3	0.469128	0.224203	1
AD	M17 Silver	40	328	23737	23737	0	0	1	1
ADHD	M17 Silver	11	328	23737	23737	0	0	1	1
ASD	M17 Silver	96	308	16273	16273	2	1.10352	0.704054	1
DDD	M17 Silver	92	308	16273	16273	1	0.568222	1	1
EA	M17 Silver	963	328	23737	23737	18	1.38024	0.201713	1
EPDD	M17 Silver	33	308	16273	16273	1	1.62177	0.46805	1
MDD	M17 Silver	31	328	23737	23737	0	0	1	1
MS	M17 Silver	81	328	23737	23737	1	0.891785	1	1
PD	M17 Silver	38	328	23737	23737	1	1.93166	0.410903	1
SCZ	M17 Silver	260	328	23737	23737	7	1.99581	0.0965196	1
AD	M19 Turquoise	40	1025	23737	23737	3	1.79887	0.248254	1
ADHD	M19 Turquoise	11	1025	23737	23737	0	0	1	1
ASD	M19 Turquoise	96	854	16273	16273	5	0.991988	1	1
DDD	M19 Turquoise	92	854	16273	16273	5	1.03788	0.815136	1
EA	M19 Turquoise	963	1025	23737	23737	47	1.1435	0.373019	1
EPDD	M19 Turquoise	33	854	16273	16273	5	3.23679	0.0275362	1
MDD	M19 Turquoise	31	1025	23737	23737	0	0	0.643766	1
MS	M19 Turquoise	81	1025	23737	23737	3	0.851803	1	1
PD	M19 Turquoise	38	1025	23737	23737	4	2.61311	0.0800645	1
SCZ	M19 Turquoise	260	1025	23737	23737	17	1.55937	0.0888731	1
AD	M2 Royal-blue	40	256	23737	23737	0	0	1	1
ADHD	M2 Royal-blue	11	256	23737	23737	0	0	1	1
ASD	M2 Royal-blue	96	229	16273	16273	0	0	0.64783	1
DDD	M2 Royal-blue	92	229	16273	16273	1	0.768904	1	1
EA	M2 Royal-blue	963	256	23737	23737	9	0.860404	0.872682	1
EPDD	M2 Royal-blue	33	229	16273	16273	0	0	1	1
MDD	M2 Royal-blue	31	256	23737	23737	1	3.06516	0.285634	1
MS	M2 Royal-blue	81	256	23737	23737	2	2.33233	0.217522	1
PD	M2 Royal-blue	38	256	23737	23737	0	0	1	1
SCZ	M2 Royal-blue	260	256	23737	23737	2	0.708761	1	1
AD	M3 Green-yellow	40	651	23737	23737	2	1.8691	0.300378	1
ADHD	M3 Green-yellow	11	651	23737	23737	0	0	1	1
ASD	M3 Green-yellow	96	488	16273	16273	7	2.56633	0.025291	1
DDD	M3 Green-yellow	92	488	16273	16273	6	2.27235	0.058178	1
EA	M3 Green-yellow	963	651	23737	23737	43	1.70393	0.00169838	0.322692
EPDD	M3 Green-yellow	33	488	16273	16273	0	0	0.626084	1
MDD	M3 Green-yellow	31	651	23737	23737	0	0	1	1
MS	M3 Green-yellow	81	651	23737	23737	1	0.442434	0.728722	1
PD	M3 Green-yellow	38	651	23737	23737	0	0	0.62725	1
SCZ	M3 Green-yellow	260	651	23737	23737	8	1.12735	0.700347	1
AD	M4 Yellow	40	577	23737	23737	1	1.02926	0.626618	1
ADHD	M4 Yellow	11	577	23737	23737	2	8.94478	0.0280549	1
ASD	M4 Yellow	96	402	16273	16273	10	4.68143	0.000128793	0.0244706
DDD	M4 Yellow	92	402	16273	16273	9	4.35513	0.000445928	0.0847264
EA	M4 Yellow	963	577	23737	23737	55	2.58178	5.19671e-09	9.87374e-07
EPDD	M4 Yellow	33	402	16273	16273	2	2.5546	0.195747	1
MDD	M4 Yellow	31	577	23737	23737	4	5.97985	0.00645893	1
MS	M4 Yellow	81	577	23737	23737	3	1.54657	0.450561	1
PD	M4 Yellow	38	577	23737	23737	1	1.08496	0.60775	1
SCZ	M4 Yellow	260	577	23737	23737	12	1.96213	0.0380768	1
AD	M5 Pink	40	808	23737	23737	0	0	0.647066	1
ADHD	M5 Pink	11	808	23737	23737	0	0	1	1
ASD	M5 Pink	96	712	16273	16273	2	0.463516	0.446383	1
DDD	M5 Pink	92	712	16273	16273	4	0.993388	1	1
EA	M5 Pink	963	808	23737	23737	26	0.780352	0.238659	1
EPDD	M5 Pink	33	712	16273	16273	0	0	0.402017	1
MDD	M5 Pink	31	808	23737	23737	0	0	0.626411	1
MS	M5 Pink	81	808	23737	23737	0	0	0.118053	1
PD	M5 Pink	38	808	23737	23737	0	0	0.640656	1
SCZ	M5 Pink	260	808	23737	23737	6	0.667873	0.392615	1
AD	M6 Tan	40	426	23737	23737	0	0	1	1
ADHD	M6 Tan	11	426	23737	23737	0	0	1	1
ASD	M6 Tan	96	369	16273	16273	0	0	0.283636	1
DDD	M6 Tan	92	369	16273	16273	1	0.472215	0.726108	1
EA	M6 Tan	963	426	23737	23737	18	1.04418	0.804255	1
EPDD	M6 Tan	33	369	16273	16273	0	0	1	1
MDD	M6 Tan	31	426	23737	23737	0	0	1	1
MS	M6 Tan	81	426	23737	23737	0	0	0.408211	1
PD	M6 Tan	38	426	23737	23737	0	0	1	1
SCZ	M6 Tan	260	426	23737	23737	3	0.636209	0.635994	1
AD	M7 Salmon	40	632	23737	23737	0	0	0.627934	1
ADHD	M7 Salmon	11	632	23737	23737	0	0	1	1
ASD	M7 Salmon	96	558	16273	16273	4	1.22608	0.573065	1
DDD	M7 Salmon	92	558	16273	16273	3	0.949046	1	1
EA	M7 Salmon	963	632	23737	23737	30	1.18425	0.357407	1
EPDD	M7 Salmon	33	558	16273	16273	0	0	0.629182	1
MDD	M7 Salmon	31	632	23737	23737	0	0	1	1
MS	M7 Salmon	81	632	23737	23737	1	0.456132	0.72714	1
PD	M7 Salmon	38	632	23737	23737	0	0	0.626935	1
SCZ	M7 Salmon	260	632	23737	23737	12	1.78377	0.0758806	1
AD	M8 Red	40	570	23737	23737	0	0	1	1
ADHD	M8 Red	11	570	23737	23737	1	4.0693	0.234652	1
ASD	M8 Red	96	233	16273	16273	0	0	0.650091	1
DDD	M8 Red	92	233	16273	16273	0	0	0.644728	1
EA	M8 Red	963	570	23737	23737	6	0.246901	3.43607e-05	0.00652854
EPDD	M8 Red	33	233	16273	16273	0	0	1	1
MDD	M8 Red	31	570	23737	23737	0	0	1	1
MS	M8 Red	81	570	23737	23737	1	0.507193	1	1
PD	M8 Red	38	570	23737	23737	0	0	1	1
SCZ	M8 Red	260	570	23737	23737	0	0	0.00339058	0.644209
AD	M9 Brown	40	629	23737	23737	0	0	0.627819	1
ADHD	M9 Brown	11	629	23737	23737	1	3.67728	0.255826	1
ASD	M9 Brown	96	401	16273	16273	6	2.66326	0.0313123	1
DDD	M9 Brown	92	401	16273	16273	10	4.92304	8.8023e-05	0.0167244
EA	M9 Brown	963	629	23737	23737	46	1.90936	0.000126749	0.0240823
EPDD	M9 Brown	33	401	16273	16273	0	0	1	1
MDD	M9 Brown	31	629	23737	23737	0	0	1	1
MS	M9 Brown	81	629	23737	23737	3	1.41492	0.476601	1
PD	M9 Brown	38	629	23737	23737	1	0.992899	1	1
SCZ	M9 Brown	260	629	23737	23737	13	1.95319	0.0291928	1

### Sheet: Fig6D Fetal Single Cell 
Disorder genes	Geneset name	Disorder genes_size	Geneset Size	Disorder Genes Background Size	Geneset Background Gene Size	Overlap	OR	p-value	adjusted p-value
DDD	C1	92	200	16273	7536	8	4.88662	0.000492521	0.093579
ASD	C1	96	200	16273	7536	14	7.92198	2.88341e-08	5.47847e-06
EP	C1	33	200	16273	7536	3	6.18746	0.0172179	1
DDD	C10	92	200	16273	7536	0	0	0.265494	1
ASD	C10	96	200	16273	7536	1	0.444573	0.72737	1
EP	C10	33	200	16273	7536	0	0	1	1
DDD	C11	92	200	16273	7536	0	0	0.265494	1
ASD	C11	96	200	16273	7536	1	0.444573	0.72737	1
EP	C11	33	200	16273	7536	0	0	1	1
DDD	C13	92	200	16273	7536	3	1.65202	0.434959	1
ASD	C13	96	200	16273	7536	5	2.38549	0.0690909	1
EP	C13	33	200	16273	7536	0	0	1	1
DDD	C15	92	200	16273	7536	5	2.86755	0.0377515	1
ASD	C15	96	200	16273	7536	8	4.03245	0.00153415	0.291489
EP	C15	33	200	16273	7536	5	11.7179	0.000180185	0.0342352
DDD	C16	92	200	16273	7536	2	1.07959	0.709434	1
ASD	C16	96	200	16273	7536	3	1.38113	0.484947	1
EP	C16	33	200	16273	7536	1	1.83808	0.431989	1
DDD	C17	92	200	16273	7536	3	1.65202	0.434959	1
ASD	C17	96	200	16273	7536	4	1.87454	0.284082	1
EP	C17	33	200	16273	7536	0	0	1	1
DDD	C18	92	200	16273	7536	8	4.88662	0.000492521	0.093579
ASD	C18	96	200	16273	7536	10	5.23383	6.23171e-05	0.0118402
EP	C18	33	200	16273	7536	2	3.8887	0.105903	1
DDD	C19	92	200	16273	7536	0	0	0.265494	1
ASD	C19	96	200	16273	7536	0	0	0.175027	1
EP	C19	33	200	16273	7536	0	0	1	1
DDD	C2	92	200	16273	7536	5	2.86755	0.0377515	1
ASD	C2	96	200	16273	7536	4	1.87454	0.284082	1
EP	C2	33	200	16273	7536	3	6.18746	0.0172179	1
DDD	C20	92	200	16273	7536	0	0	0.265494	1
ASD	C20	96	200	16273	7536	0	0	0.175027	1
EP	C20	33	200	16273	7536	0	0	1	1
DDD	C23	92	200	16273	7536	3	1.65202	0.434959	1
ASD	C23	96	200	16273	7536	6	2.91493	0.0225601	1
EP	C23	33	200	16273	7536	0	0	1	1
DDD	C25	92	200	16273	7536	0	0	0.265494	1
ASD	C25	96	200	16273	7536	0	0	0.175027	1
EP	C25	33	200	16273	7536	0	0	1	1
DDD	C3	92	200	16273	7536	4	2.24775	0.114669	1
ASD	C3	96	200	16273	7536	8	4.03245	0.00153415	0.291489
EP	C3	33	200	16273	7536	4	8.77899	0.00202089	0.383969
DDD	C4	92	200	16273	7536	2	1.07959	0.709434	1
ASD	C4	96	200	16273	7536	5	2.38549	0.0690909	1
EP	C4	33	200	16273	7536	2	3.8887	0.105903	1
DDD	C6	92	200	16273	7536	4	2.24775	0.114669	1
ASD	C6	96	200	16273	7536	6	2.91493	0.0225601	1
EP	C6	33	200	16273	7536	4	8.77899	0.00202089	0.383969
DDD	C7	92	200	16273	7536	1	0.529272	1	1
ASD	C7	96	200	16273	7536	0	0	0.175027	1
EP	C7	33	200	16273	7536	0	0	1	1
DDD	C8	92	200	16273	7536	0	0	0.265494	1
ASD	C8	96	200	16273	7536	0	0	0.175027	1
EP	C8	33	200	16273	7536	0	0	1	1
DDD	C9	92	200	16273	7536	0	0	0.265494	1
ASD	C9	96	200	16273	7536	1	0.444573	0.72737	1
EP	C9	33	200	16273	7536	0	0	1	1
ADHD	C1	11	200	23737	7539	1	18.4072	0.0775035	1
EA	C1	963	200	23737	7539	22	2.03583	0.00521844	0.991504
SCZ	C1	260	200	23737	7539	8	2.95555	0.00867067	1
MDD	C1	31	200	23737	7539	2	4.93024	0.0733688	1
MS	C1	81	200	23737	7539	3	3.00456	0.0889007	1
PD	C1	38	200	23737	7539	1	3.06742	0.29518	1
AD	C1	40	200	23737	7539	0	0	1	1
ADHD	C10	11	200	23737	7539	0	0	1	1
EA	C10	963	200	23737	7539	13	1.11973	0.647238	1
SCZ	C10	260	200	23737	7539	1	0.333348	0.372899	1
MDD	C10	31	200	23737	7539	1	2.29955	0.367181	1
MS	C10	81	200	23737	7539	2	1.9405	0.287039	1
PD	C10	38	200	23737	7539	0	0	1	1
AD	C10	40	200	23737	7539	0	0	1	1
ADHD	C11	11	200	23737	7539	0	0	1	1
EA	C11	963	200	23737	7539	11	0.932844	1	1
SCZ	C11	260	200	23737	7539	3	1.02928	0.768059	1
MDD	C11	31	200	23737	7539	0	0	1	1
MS	C11	81	200	23737	7539	2	1.9405	0.287039	1
PD	C11	38	200	23737	7539	1	3.06742	0.29518	1
AD	C11	40	200	23737	7539	1	4.60254	0.215032	1
ADHD	C13	11	200	23737	7539	0	0	1	1
EA	C13	963	200	23737	7539	16	1.41102	0.219055	1
SCZ	C13	260	200	23737	7539	1	0.333348	0.372899	1
MDD	C13	31	200	23737	7539	3	7.96241	0.00950363	1
MS	C13	81	200	23737	7539	2	1.9405	0.287039	1
PD	C13	38	200	23737	7539	0	0	1	1
AD	C13	40	200	23737	7539	0	0	1	1
ADHD	C15	11	200	23737	7539	0	0	1	1
EA	C15	963	200	23737	7539	21	1.92762	0.0086715	1
SCZ	C15	260	200	23737	7539	4	1.39248	0.539454	1
MDD	C15	31	200	23737	7539	0	0	1	1
MS	C15	81	200	23737	7539	1	0.940608	1	1
PD	C15	38	200	23737	7539	2	6.72466	0.0450731	1
AD	C15	40	200	23737	7539	0	0	1	1
ADHD	C16	11	200	23737	7539	0	0	1	1
EA	C16	963	200	23737	7539	12	1.02558	0.878705	1
SCZ	C16	260	200	23737	7539	2	0.676327	1	1
MDD	C16	31	200	23737	7539	0	0	1	1
MS	C16	81	200	23737	7539	1	0.940608	1	1
PD	C16	38	200	23737	7539	2	6.72466	0.0450731	1
AD	C16	40	200	23737	7539	0	0	1	1
ADHD	C17	11	200	23737	7539	1	18.4072	0.0775035	1
EA	C17	963	200	23737	7539	14	1.21535	0.446208	1
SCZ	C17	260	200	23737	7539	3	1.02928	0.768059	1
MDD	C17	31	200	23737	7539	1	2.29955	0.367181	1
MS	C17	81	200	23737	7539	3	3.00456	0.0889007	1
PD	C17	38	200	23737	7539	1	3.06742	0.29518	1
AD	C17	40	200	23737	7539	0	0	1	1
ADHD	C18	11	200	23737	7539	0	0	1	1
EA	C18	963	200	23737	7539	20	1.82097	0.0204138	1
SCZ	C18	260	200	23737	7539	2	0.676327	1	1
MDD	C18	31	200	23737	7539	2	4.93024	0.0733688	1
MS	C18	81	200	23737	7539	3	3.00456	0.0889007	1
PD	C18	38	200	23737	7539	2	6.72466	0.0450731	1
AD	C18	40	200	23737	7539	1	4.60254	0.215032	1
ADHD	C19	11	200	23737	7539	0	0	1	1
EA	C19	963	200	23737	7539	2	0.158398	0.00106594	0.202529
SCZ	C19	260	200	23737	7539	1	0.333348	0.372899	1
MDD	C19	31	200	23737	7539	0	0	1	1
MS	C19	81	200	23737	7539	6	6.64065	0.000584681	0.111089
PD	C19	38	200	23737	7539	0	0	1	1
AD	C19	40	200	23737	7539	2	10.5689	0.0222972	1
ADHD	C2	11	200	23737	7539	0	0	1	1
EA	C2	963	200	23737	7539	22	2.03583	0.00521844	0.991504
SCZ	C2	260	200	23737	7539	3	1.02928	0.768059	1
MDD	C2	31	200	23737	7539	1	2.29955	0.367181	1
MS	C2	81	200	23737	7539	0	0	0.62721	1
PD	C2	38	200	23737	7539	2	6.72466	0.0450731	1
AD	C2	40	200	23737	7539	1	4.60254	0.215032	1
ADHD	C20	11	200	23737	7539	0	0	1	1
EA	C20	963	200	23737	7539	11	0.932844	1	1
SCZ	C20	260	200	23737	7539	1	0.333348	0.372899	1
MDD	C20	31	200	23737	7539	0	0	1	1
MS	C20	81	200	23737	7539	1	0.940608	1	1
PD	C20	38	200	23737	7539	0	0	1	1
AD	C20	40	200	23737	7539	1	4.60254	0.215032	1
ADHD	C23	11	200	23737	7539	0	0	1	1
EA	C23	963	200	23737	7539	21	1.92762	0.0086715	1
SCZ	C23	260	200	23737	7539	5	1.76637	0.218258	1
MDD	C23	31	200	23737	7539	0	0	1	1
MS	C23	81	200	23737	7539	1	0.940608	1	1
PD	C23	38	200	23737	7539	1	3.06742	0.29518	1
AD	C23	40	200	23737	7539	0	0	1	1
ADHD	C25	11	200	23737	7539	0	0	1	1
EA	C25	963	200	23737	7539	8	0.662928	0.357284	1
SCZ	C25	260	200	23737	7539	1	0.333348	0.372899	1
MDD	C25	31	200	23737	7539	1	2.29955	0.367181	1
MS	C25	81	200	23737	7539	3	3.00456	0.0889007	1
PD	C25	38	200	23737	7539	0	0	1	1
AD	C25	40	200	23737	7539	0	0	1	1
ADHD	C3	11	200	23737	7539	0	0	1	1
EA	C3	963	200	23737	7539	36	3.74695	9.61663e-10	1.82716e-07
SCZ	C3	260	200	23737	7539	5	1.76637	0.218258	1
MDD	C3	31	200	23737	7539	3	7.96241	0.00950363	1
MS	C3	81	200	23737	7539	1	0.940608	1	1
PD	C3	38	200	23737	7539	2	6.72466	0.0450731	1
AD	C3	40	200	23737	7539	0	0	1	1
ADHD	C4	11	200	23737	7539	1	18.4072	0.0775035	1
EA	C4	963	200	23737	7539	19	1.71613	0.0323467	1
SCZ	C4	260	200	23737	7539	4	1.39248	0.539454	1
MDD	C4	31	200	23737	7539	0	0	1	1
MS	C4	81	200	23737	7539	0	0	0.62721	1
PD	C4	38	200	23737	7539	1	3.06742	0.29518	1
AD	C4	40	200	23737	7539	0	0	1	1
ADHD	C6	11	200	23737	7539	0	0	1	1
EA	C6	963	200	23737	7539	28	2.72268	1.83507e-05	0.00348663
SCZ	C6	260	200	23737	7539	5	1.76637	0.218258	1
MDD	C6	31	200	23737	7539	1	2.29955	0.367181	1
MS	C6	81	200	23737	7539	2	1.9405	0.287039	1
PD	C6	38	200	23737	7539	1	3.06742	0.29518	1
AD	C6	40	200	23737	7539	0	0	1	1
ADHD	C7	11	200	23737	7539	0	0	1	1
EA	C7	963	200	23737	7539	10	0.841506	0.75953	1
SCZ	C7	260	200	23737	7539	5	1.76637	0.218258	1
MDD	C7	31	200	23737	7539	1	2.29955	0.367181	1
MS	C7	81	200	23737	7539	1	0.940608	1	1
PD	C7	38	200	23737	7539	0	0	1	1
AD	C7	40	200	23737	7539	0	0	1	1
ADHD	C8	11	200	23737	7539	0	0	1	1
EA	C8	963	200	23737	7539	7	0.575705	0.170291	1
SCZ	C8	260	200	23737	7539	2	0.676327	1	1
MDD	C8	31	200	23737	7539	0	0	1	1
MS	C8	81	200	23737	7539	1	0.940608	1	1
PD	C8	38	200	23737	7539	1	3.06742	0.29518	1
AD	C8	40	200	23737	7539	0	0	1	1
ADHD	C9	11	200	23737	7539	0	0	1	1
EA	C9	963	200	23737	7539	7	0.575705	0.170291	1
SCZ	C9	260	200	23737	7539	4	1.39248	0.539454	1
MDD	C9	31	200	23737	7539	0	0	1	1
MS	C9	81	200	23737	7539	0	0	0.62721	1
PD	C9	38	200	23737	7539	0	0	1	1
AD	C9	40	200	23737	7539	0	0	1	1

### Sheet: Fig6E Adult Single Cell 
Disorder genes	Geneset name	Disorder genes_size	Geneset Size	Disorder Genes Background Size	Geneset Background Gene Size	Overlap	OR	p-value	adjusted p-value
DDD	Astro	92	63	16273	15764	0	0	1	1
ASD	Astro	96	63	16273	15764	0	0	1	1
EP	Astro	33	63	16273	15764	0	0	1	1
DDD	Endo	92	73	16273	15764	0	0	1	1
ASD	Endo	96	73	16273	15764	0	0	1	1
EP	Endo	33	73	16273	15764	0	0	1	1
DDD	ExN1	92	51	16273	15764	0	0	1	1
ASD	ExN1	96	51	16273	15764	0	0	1	1
EP	ExN1	33	51	16273	15764	0	0	1	1
DDD	ExN2	92	81	16273	15764	0	0	1	1
ASD	ExN2	96	81	16273	15764	1	2.05092	0.391067	1
EP	ExN2	33	81	16273	15764	0	0	1	1
DDD	ExN3	92	69	16273	15764	0	0	1	1
ASD	ExN3	96	69	16273	15764	0	0	1	1
EP	ExN3	33	69	16273	15764	0	0	1	1
DDD	InN1	92	83	16273	15764	0	0	1	1
ASD	InN1	96	83	16273	15764	0	0	1	1
EP	InN1	33	83	16273	15764	0	0	1	1
DDD	InN2	92	72	16273	15764	0	0	1	1
ASD	InN2	96	72	16273	15764	0	0	1	1
EP	InN2	33	72	16273	15764	0	0	1	1
DDD	IPC1	92	62	16273	15764	0	0	1	1
ASD	IPC1	96	62	16273	15764	0	0	1	1
EP	IPC1	33	62	16273	15764	0	0	1	1
DDD	IPC2	92	63	16273	15764	0	0	1	1
ASD	IPC2	96	63	16273	15764	0	0	1	1
EP	IPC2	33	63	16273	15764	0	0	1	1
DDD	Microglia	92	142	16273	15764	0	0	1	1
ASD	Microglia	96	142	16273	15764	0	0	1	1
EP	Microglia	33	142	16273	15764	0	0	1	1
DDD	NasN1	92	90	16273	15764	1	1.92396	0.410384	1
ASD	NasN1	96	90	16273	15764	0	0	1	1
EP	NasN1	33	90	16273	15764	0	0	1	1
DDD	NasN2	92	100	16273	15764	0	0	1	1
ASD	NasN2	96	100	16273	15764	0	0	1	1
EP	NasN2	33	100	16273	15764	0	0	1	1
DDD	NasN3	92	98	16273	15764	0	0	1	1
ASD	NasN3	96	98	16273	15764	0	0	1	1
EP	NasN3	33	98	16273	15764	0	0	1	1
DDD	NasN4	92	105	16273	15764	0	0	1	1
ASD	NasN4	96	105	16273	15764	0	0	1	1
EP	NasN4	33	105	16273	15764	0	0	1	1
DDD	NasN5	92	102	16273	15764	0	0	1	1
ASD	NasN5	96	102	16273	15764	1	1.62233	0.464777	1
EP	NasN5	33	102	16273	15764	0	0	1	1
DDD	NasN6	92	109	16273	15764	0	0	1	1
ASD	NasN6	96	109	16273	15764	0	0	1	1
EP	NasN6	33	109	16273	15764	0	0	1	1
DDD	NEPRGC1	92	90	16273	15764	0	0	1	1
ASD	NEPRGC1	96	90	16273	15764	0	0	1	1
EP	NEPRGC1	33	90	16273	15764	0	0	1	1
DDD	NEPRGC2	92	72	16273	15764	0	0	1	1
ASD	NEPRGC2	96	72	16273	15764	1	2.31215	0.356481	1
EP	NEPRGC2	33	72	16273	15764	0	0	1	1
DDD	NEPRGC3	92	59	16273	15764	0	0	1	1
ASD	NEPRGC3	96	59	16273	15764	0	0	1	1
EP	NEPRGC3	33	59	16273	15764	0	0	1	1
DDD	NEPRGC4	92	71	16273	15764	0	0	1	1
ASD	NEPRGC4	96	71	16273	15764	0	0	1	1
EP	NEPRGC4	33	71	16273	15764	0	0	1	1
DDD	Oligo	92	101	16273	15764	0	0	1	1
ASD	Oligo	96	101	16273	15764	0	0	1	1
EP	Oligo	33	101	16273	15764	0	0	1	1
DDD	OPC1	92	83	16273	15764	0	0	1	1
ASD	OPC1	96	83	16273	15764	0	0	1	1
EP	OPC1	33	83	16273	15764	0	0	1	1
DDD	OPC2	92	72	16273	15764	0	0	1	1
ASD	OPC2	96	72	16273	15764	0	0	1	1
EP	OPC2	33	72	16273	15764	0	0	1	1
DDD	Pericyte	92	110	16273	15764	0	0	1	1
ASD	Pericyte	96	110	16273	15764	0	0	1	1
EP	Pericyte	33	110	16273	15764	0	0	1	1
ADHD	Astro	11	181	23737	22128	0	0	1	1
EA	Astro	963	181	23737	22128	7	0.918432	1	1
SCZ	Astro	260	181	23737	22128	2	0.965792	1	1
MDD	Astro	31	181	23737	22128	0	0	1	1
MS	Astro	81	181	23737	22128	0	0	1	1
PD	Astro	38	181	23737	22128	0	0	1	1
AD	Astro	40	181	23737	22128	0	0	1	1
ADHD	Endo	11	186	23737	22128	0	0	1	1
EA	Endo	963	186	23737	22128	1	0.122521	0.00528286	1
SCZ	Endo	260	186	23737	22128	0	0	0.281463	1
MDD	Endo	31	186	23737	22128	0	0	1	1
MS	Endo	81	186	23737	22128	0	0	1	1
PD	Endo	38	186	23737	22128	0	0	1	1
AD	Endo	40	186	23737	22128	1	3.19979	0.274601	1
ADHD	ExN1	11	180	23737	22128	0	0	1	1
EA	ExN1	963	180	23737	22128	7	0.923785	1	1
SCZ	ExN1	260	180	23737	22128	1	0.480976	0.726963	1
MDD	ExN1	31	180	23737	22128	0	0	1	1
MS	ExN1	81	180	23737	22128	0	0	1	1
PD	ExN1	38	180	23737	22128	1	3.70971	0.242636	1
AD	ExN1	40	180	23737	22128	0	0	1	1
ADHD	ExN2	11	193	23737	22128	0	0	1	1
EA	ExN2	963	193	23737	22128	8	0.98778	1	1
SCZ	ExN2	260	193	23737	22128	3	1.36953	0.487242	1
MDD	ExN2	31	193	23737	22128	0	0	1	1
MS	ExN2	81	193	23737	22128	0	0	1	1
PD	ExN2	38	193	23737	22128	0	0	1	1
AD	ExN2	40	193	23737	22128	0	0	1	1
ADHD	ExN3	11	187	23737	22128	0	0	1	1
EA	ExN3	963	187	23737	22128	9	1.15658	0.583896	1
SCZ	ExN3	260	187	23737	22128	1	0.462725	0.728056	1
MDD	ExN3	31	187	23737	22128	1	3.92621	0.231464	1
MS	ExN3	81	187	23737	22128	2	3.02988	0.146845	1
PD	ExN3	38	187	23737	22128	0	0	1	1
AD	ExN3	40	187	23737	22128	0	0	1	1
ADHD	InN1	11	189	23737	22128	0	0	1	1
EA	InN1	963	189	23737	22128	1	0.120547	0.00535059	1
SCZ	InN1	260	189	23737	22128	2	0.924135	1	1
MDD	InN1	31	189	23737	22128	0	0	1	1
MS	InN1	81	189	23737	22128	0	0	1	1
PD	InN1	38	189	23737	22128	0	0	1	1
AD	InN1	40	189	23737	22128	1	3.14829	0.278364	1
ADHD	InN2	11	187	23737	22128	0	0	1	1
EA	InN2	963	187	23737	22128	2	0.245353	0.0263018	1
SCZ	InN2	260	187	23737	22128	4	1.90412	0.166937	1
MDD	InN2	31	187	23737	22128	1	3.92621	0.231464	1
MS	InN2	81	187	23737	22128	0	0	1	1
PD	InN2	38	187	23737	22128	0	0	1	1
AD	InN2	40	187	23737	22128	1	3.18244	0.275858	1
ADHD	IPC1	11	167	23737	22128	0	0	1	1
EA	IPC1	963	167	23737	22128	7	0.999484	1	1
SCZ	IPC1	260	167	23737	22128	2	1.04844	0.716848	1
MDD	IPC1	31	167	23737	22128	0	0	1	1
MS	IPC1	81	167	23737	22128	1	1.66854	0.455092	1
PD	IPC1	38	167	23737	22128	1	4.00239	0.227223	1
AD	IPC1	40	167	23737	22128	1	3.56875	0.250325	1
ADHD	IPC2	11	182	23737	22128	0	0	1	1
EA	IPC2	963	182	23737	22128	5	0.643417	0.455023	1
SCZ	IPC2	260	182	23737	22128	3	1.45442	0.467675	1
MDD	IPC2	31	182	23737	22128	0	0	1	1
MS	IPC2	81	182	23737	22128	0	0	1	1
PD	IPC2	38	182	23737	22128	0	0	1	1
AD	IPC2	40	182	23737	22128	0	0	1	1
ADHD	Microglia	11	197	23737	22128	0	0	1	1
EA	Microglia	963	197	23737	22128	0	0	0.000452902	0.108696
SCZ	Microglia	260	197	23737	22128	0	0	0.17901	1
MDD	Microglia	31	197	23737	22128	0	0	1	1
MS	Microglia	81	197	23737	22128	4	5.95857	0.0056908	1
PD	Microglia	38	197	23737	22128	0	0	1	1
AD	Microglia	40	197	23737	22128	2	6.23637	0.0449614	1
ADHD	NasN1	11	189	23737	22128	0	0	1	1
EA	NasN1	963	189	23737	22128	2	0.242706	0.0265715	1
SCZ	NasN1	260	189	23737	22128	1	0.45776	0.728512	1
MDD	NasN1	31	189	23737	22128	1	3.8841	0.233635	1
MS	NasN1	81	189	23737	22128	0	0	1	1
PD	NasN1	38	189	23737	22128	0	0	1	1
AD	NasN1	40	189	23737	22128	0	0	1	1
ADHD	NasN2	11	193	23737	22128	0	0	1	1
EA	NasN2	963	193	23737	22128	7	0.85869	0.856894	1
SCZ	NasN2	260	193	23737	22128	1	0.44814	0.729605	1
MDD	NasN2	31	193	23737	22128	0	0	1	1
MS	NasN2	81	193	23737	22128	1	1.44087	0.504446	1
PD	NasN2	38	193	23737	22128	0	0	1	1
AD	NasN2	40	193	23737	22128	0	0	1	1
ADHD	NasN3	11	192	23737	22128	0	0	1	1
EA	NasN3	963	192	23737	22128	4	0.483847	0.201061	1
SCZ	NasN3	260	192	23737	22128	1	0.450507	0.72931	1
MDD	NasN3	31	192	23737	22128	0	0	1	1
MS	NasN3	81	192	23737	22128	2	2.94948	0.153107	1
PD	NasN3	38	192	23737	22128	0	0	1	1
AD	NasN3	40	192	23737	22128	1	3.09842	0.282107	1
ADHD	NasN4	11	195	23737	22128	0	0	1	1
EA	NasN4	963	195	23737	22128	5	0.599024	0.365697	1
SCZ	NasN4	260	195	23737	22128	0	0	0.178886	1
MDD	NasN4	31	195	23737	22128	0	0	1	1
MS	NasN4	81	195	23737	22128	0	0	1	1
PD	NasN4	38	195	23737	22128	0	0	1	1
AD	NasN4	40	195	23737	22128	0	0	1	1
ADHD	NasN5	11	197	23737	22128	0	0	1	1
EA	NasN5	963	197	23737	22128	12	1.48808	0.206252	1
SCZ	NasN5	260	197	23737	22128	2	0.885897	1	1
MDD	NasN5	31	197	23737	22128	0	0	1	1
MS	NasN5	81	197	23737	22128	1	1.41121	0.511636	1
PD	NasN5	38	197	23737	22128	0	0	1	1
AD	NasN5	40	197	23737	22128	0	0	1	1
ADHD	NasN6	11	195	23737	22128	0	0	1	1
EA	NasN6	963	195	23737	22128	11	1.37007	0.281539	1
SCZ	NasN6	260	195	23737	22128	2	0.895159	1	1
MDD	NasN6	31	195	23737	22128	0	0	1	1
MS	NasN6	81	195	23737	22128	1	1.42588	0.508054	1
PD	NasN6	38	195	23737	22128	0	0	1	1
AD	NasN6	40	195	23737	22128	0	0	1	1
ADHD	NEPRGC1	11	188	23737	22128	0	0	1	1
EA	NEPRGC1	963	188	23737	22128	5	0.622144	0.362512	1
SCZ	NEPRGC1	260	188	23737	22128	2	0.929147	1	1
MDD	NEPRGC1	31	188	23737	22128	0	0	1	1
MS	NEPRGC1	81	188	23737	22128	1	1.47972	0.495311	1
PD	NEPRGC1	38	188	23737	22128	0	0	1	1
AD	NEPRGC1	40	188	23737	22128	0	0	1	1
ADHD	NEPRGC2	11	188	23737	22128	0	0	1	1
EA	NEPRGC2	963	188	23737	22128	3	0.368426	0.0957102	1
SCZ	NEPRGC2	260	188	23737	22128	0	0	0.283198	1
MDD	NEPRGC2	31	188	23737	22128	0	0	1	1
MS	NEPRGC2	81	188	23737	22128	0	0	1	1
PD	NEPRGC2	38	188	23737	22128	0	0	1	1
AD	NEPRGC2	40	188	23737	22128	0	0	1	1
ADHD	NEPRGC3	11	191	23737	22128	0	0	1	1
EA	NEPRGC3	963	191	23737	22128	3	0.362495	0.0692722	1
SCZ	NEPRGC3	260	191	23737	22128	2	0.914272	1	1
MDD	NEPRGC3	31	191	23737	22128	0	0	1	1
MS	NEPRGC3	81	191	23737	22128	0	0	1	1
PD	NEPRGC3	38	191	23737	22128	0	0	1	1
AD	NEPRGC3	40	191	23737	22128	1	3.11487	0.280862	1
ADHD	NEPRGC4	11	185	23737	22128	1	11.9146	0.0882345	1
EA	NEPRGC4	963	185	23737	22128	6	0.764229	0.71078	1
SCZ	NEPRGC4	260	185	23737	22128	1	0.467798	0.727662	1
MDD	NEPRGC4	31	185	23737	22128	0	0	1	1
MS	NEPRGC4	81	185	23737	22128	1	1.50405	0.48975	1
PD	NEPRGC4	38	185	23737	22128	0	0	1	1
AD	NEPRGC4	40	185	23737	22128	0	0	1	1
ADHD	Oligo	11	187	23737	22128	0	0	1	1
EA	Oligo	963	187	23737	22128	3	0.370446	0.0951354	1
SCZ	Oligo	260	187	23737	22128	2	0.934212	1	1
MDD	Oligo	31	187	23737	22128	0	0	1	1
MS	Oligo	81	187	23737	22128	0	0	1	1
PD	Oligo	38	187	23737	22128	0	0	1	1
AD	Oligo	40	187	23737	22128	0	0	1	1
ADHD	OPC1	11	193	23737	22128	0	0	1	1
EA	OPC1	963	193	23737	22128	7	0.85869	0.856894	1
SCZ	OPC1	260	193	23737	22128	3	1.36953	0.487242	1
MDD	OPC1	31	193	23737	22128	0	0	1	1
MS	OPC1	81	193	23737	22128	0	0	1	1
PD	OPC1	38	193	23737	22128	1	3.45637	0.257752	1
AD	OPC1	40	193	23737	22128	0	0	1	1
ADHD	OPC2	11	192	23737	22128	0	0	1	1
EA	OPC2	963	192	23737	22128	7	0.863372	0.856821	1
SCZ	OPC2	260	192	23737	22128	2	0.909419	1	1
MDD	OPC2	31	192	23737	22128	0	0	1	1
MS	OPC2	81	192	23737	22128	0	0	1	1
PD	OPC2	38	192	23737	22128	0	0	1	1
AD	OPC2	40	192	23737	22128	0	0	1	1
ADHD	Pericyte	11	189	23737	22128	0	0	1	1
EA	Pericyte	963	189	23737	22128	3	0.366428	0.096361	1
SCZ	Pericyte	260	189	23737	22128	1	0.45776	0.728512	1
MDD	Pericyte	31	189	23737	22128	0	0	1	1
MS	Pericyte	81	189	23737	22128	0	0	1	1
PD	Pericyte	38	189	23737	22128	0	0	1	1
AD	Pericyte	40	189	23737	22128	1	3.14829	0.278364	1
