## Supplementary material for "Whole-genome and RNA sequencing reveal variation and transcriptomic coordination in the developing human prefrontal cortex": Table S7 GWAS overlap

### Sheet: ColumnKey
Column	Description
Phenotype	Disorder used as case status in published GWAS
Prenatal	Statistics are reported for the set of prenatal specific eQTLs identified in this study
Prenatal Trending	Statistics are reported for the set of prenatal trending eQTLs identified in this study
Constant	Statistics are reported for the set of constant eQTLs identified in this study
Postnatal Trending	Statistics are reported for the set of postnatal trending eQTLs identified in this study
Postnatal	Statistics are reported for the set of postnatal specific eQTLs identified in this study
All	Statistics are reported for all FDR significant eQTLs identified in this study
Observed overlap	Observed number of GWAS significant SNPs (after LD pruning) with direct or proxy overlap in the eQTL set of SNPs
Fold Enrichment	Effect size calculated as observed count/mean permuted count
P-value	Permutation p value calculated as the proportion of null estimates as or more extreme than the observed value

### Sheet: GWASeQTL_enrichment
Phenotype	Prenatal			Prenatal Trending			Constant			Postnatal Trending			Postnatal			All
	Observed overlap	Fold Enrichment	P-value	Observed overlap	Fold Enrichment	P-value	Observed overlap	Fold Enrichment	P-value	Observed overlap	Fold Enrichment	P-value	Observed overlap	Fold Enrichment	P-value	Observed overlap	Fold Enrichment	P-value
Schizophrenia	3	3.05249	0.076564	4	3.76147	0.022541	36	7.21503	<1.0E-06	0	0	0.866675	2	4.74823	0.067029	42	5.73794	<1.0E-06
Educational Attainment	13	3.76614	7e-05	5	1.34034	0.318231	39	2.20208	5e-06	1	1.62756	0.45961	3	1.90276	0.210547	59	2.24122	<1.0E-06
Multiple Sclerosis	2	2.77739	0.162022	3	5.04303	0.021534	24	4.65125	<1.0E-06	1	4.09108	0.218713	3	10.3576	0.002846	29	4.32796	<1.0E-06
Alzheimer's Disease	2	4.08322	0.086903	0	0	0.553038	0	0	0.100977	0	0	0.926705	0	0	0.784113	2	0.570171	0.314821
